# Human milk components interact with infant genomics to modulate gut microbiota, childhood asthma and atopy

**DOI:** 10.1101/2025.09.19.676891

**Authors:** Sara A. Stickley, Zhi Yi Fang, Amirthagowri Ambalavanan, Elizabeth George, Charisse Petersen, Darlene L.Y. Dai, Shirin Moossavi, Kozeta Miliku, Lars Bode, Catherine J. Field, Piushkumar J. Mandhane, Elinor Simons, Theo J. Moraes, Michael G. Surette, Meghan B. Azad, Stuart E. Turvey, Padmaja Subbarao, Qingling Duan

## Abstract

The benefits of breastfeeding are well established; however, the mechanisms by which human milk components (HMCs) impact children’s long-term health remain poorly understood. We leveraged datasets from the CHILD Cohort Study to explore how exposure to variable HMCs— including oligosaccharides (HMOs), fatty acids (HMFAs), and microbiota (HMM)—may influence infants’ gut microbiota and risk of childhood asthma and atopy. We identified HMCs (e.g., HMO lacto-N-fucopentaose III and HMFA linoleic acid) associated with gut microbes and microbial networks implicated in atopic diseases. Additionally, we determined that HMCs (e.g., HMM *Pseudomonas oryzihabitans)* interact with infants’ polygenic risk scores (PRSs) to influence these gut microbial features. Integration of HMCs, gut microbiota, and disease-associated PRSs into an unsupervised machine-learning model that clustered two groups of infants with differing disease prevalence. Our findings suggest that HMCs influence childhood asthma and atopy through modifications to the gut microbiota and modulated by interactions with infant genomics.
