## Supplementary material for "Human milk components interact with infant genomics to modulate gut microbiota, childhood asthma and atopy": TableS7

### Sheet: TableS7
GutTimepoint	MicrobialFeatureType	MicrobialFeature	HumanMilkComponentType	HumanMilkComponent	P	Beta	CI 2.5%	CI 97.5%
3 Months	ASV Abundance	Clostridium sensu stricto sp. 4	HMFAs	Total PUFA	0.0185886	0.448319	0.154062	0.742576
3 Months	ASV Abundance	Clostridium sensu stricto sp. 4	HMFAs	LA (18:2n6)	0.0220374	0.431	0.142875	0.719125
3 Months	ASV Abundance	Clostridium sensu stricto sp. 4	HMFAs	Total n6 PUFA	0.0254173	0.42396	0.136014	0.711907
1 Year	ASV Abundance	Agathobacter sp. 6	HMFAs	Oleic (18:1n9)	0.019635	0.461837	0.169335	0.75434
1 Year	ASV Abundance	Agathobacter sp. 6	HMFAs	Total MUFA	0.0408245	0.43109	0.135942	0.726238
1 Year	ASV Abundance	Fusicatenibacter sp. 3	HMFAs	Nervonic (24:1n9)	0.0431938	0.344036	0.106959	0.581113
3 Months	Microbial Network Cluster	Brown	HMFAs	Total n3 PUFA	0.0143775	0.00627313	0.00195213	0.0105941
3 Months	Microbial Network Cluster	Brown	HMFAs	ALA (18:3n3)	0.0407073	0.00541878	0.00114595	0.00969161
3 Months	Microbial Network Cluster	Black	HMFAs	Nervonic (24:1n9)	0.0457679	-0.00548495	-0.00988612	-0.00108378
3 Months	Microbial Network Cluster	Blue	HMFAs	Adrenic (22:4n6)	0.0467237	0.00846035	0.00165038	0.0152703
3 Months	Microbial Network Cluster	Black	HMFAs	Myristic (14:0)	0.0481323	-0.0049522	-0.00895649	-0.000947911
3 Months	Microbial Network Cluster	Black	HMM ASVs	Rothia sp.	0.00174099	0.00292272	0.00160249	0.00424295
3 Months	Microbial Network Cluster	Turquoise	HMM ASVs	Massilia sp. 3	0.00191252	0.00577945	0.00315538	0.00840353
3 Months	Microbial Network Cluster	Turquoise	HMM ASVs	Lactobacillus sp. 5	0.0244354	0.00491369	0.00229388	0.00753351
1 Year	Microbial Network Cluster	Red	HMOs	LNFP3	0.0113617	-0.00656338	-0.010663	-0.00246371
1 Year	Microbial Network Cluster	Yellow	HMFAs	ALA (18:3n3)	0.00565292	0.00707516	0.00265809	0.0114922
1 Year	Microbial Network Cluster	Yellow	HMFAs	Total PUFA	0.00646012	0.00660665	0.00242778	0.0107855
1 Year	Microbial Network Cluster	Yellow	HMFAs	Total SFA	0.00708295	-0.00657382	-0.0107703	-0.00237729
1 Year	Microbial Network Cluster	Magenta	HMFAs	Osbond (22:5n6)	0.00717226	0.00845112	0.00304935	0.0138529
1 Year	Microbial Network Cluster	Yellow	HMFAs	Total n3 PUFA	0.0096423	0.00680868	0.00232097	0.0112964
1 Year	Microbial Network Cluster	Yellow	HMFAs	LA (18:2n6)	0.00972945	0.00629363	0.00214141	0.0104459
1 Year	Microbial Network Cluster	Yellow	HMFAs	Total n6 PUFA	0.0117948	0.00614262	0.00200418	0.010281
1 Year	Microbial Network Cluster	Green	HMFAs	Osbond (22:5n6)	0.0351679	0.00707387	0.00161105	0.0125367
1 Year	Microbial Network Cluster	Orange	HMFAs	LA (18:2n6)	0.0354394	-0.00538882	-0.00955489	-0.00122276
1 Year	Microbial Network Cluster	Magenta	HMFAs	Stearic (18:0)	0.0370291	-0.00616673	-0.0109641	-0.0013694
1 Year	Microbial Network Cluster	Yellow	HMFAs	GLA (C18:3n6)	0.0380362	0.00702823	0.00153958	0.0125169
1 Year	Microbial Network Cluster	Orange	HMFAs	Total PUFA	0.0381309	-0.00537589	-0.00957566	-0.00117612
1 Year	Microbial Network Cluster	Orange	HMFAs	Total n6 PUFA	0.0381938	-0.00531159	-0.00946211	-0.00116107
1 Year	Microbial Network Cluster	Yellow	HMFAs	Lauric (12:0)	0.04491	-0.00523951	-0.0094326	-0.00104642
1 Year	Microbial Network Cluster	Salmon	HMM ASVs	Rothia sp. 2	0.0369912	0.00294585	0.00132507	0.00456664
