## Supplementary material for "Human milk components interact with infant genomics to modulate gut microbiota, childhood asthma and atopy": TableS8

### Sheet: TableS8
GutTimepoint	MicrobialFeatureType	MicrobialFeature	HumanMilkComponentType	HumanMilkComponent	PolygenicRiskScore	P	Beta	CI 2.5%	CI 97.5%
3 Months	ASV Abundance	Enterobacter cloacae	HMFAs	Eicosadienoic (20:2n6)	Asthma PRS	0.0471283	0.433442	0.11666	0.750224
3 Months	Microbial Network Cluster	Turquoise	HMFAs	Capric (10:0)	Asthma PRS	0.00839241	0.00728825	0.00256307	0.0120134
3 Months	Microbial Network Cluster	Turquoise	HMFAs	Lauric (12:0)	Asthma PRS	0.00976192	0.00573871	0.00195817	0.00951926
3 Months	Microbial Network Cluster	Turquoise	HMM ASVs	Neisseria sp. 3	Asthma PRS	0.00423382	0.0073596	0.00387252	0.0108467
3 Months	Microbial Network Cluster	Black	HMM ASVs	Massilia sp. 3	Asthma PRS	0.037383	-0.00549773	-0.00851786	-0.00247759
3 Months	Microbial Network Cluster	Turquoise	HMM ASVs	Bacillus niabensis	Asthma PRS	0.0489425	0.00476698	0.00209185	0.00744212
1 Year	Microbial Network Cluster	Magenta	HMFAs	Arachidic (20:0)	Asthma PRS	0.00321946	-0.00704896	-0.011219	-0.00287888
1 Year	Microbial Network Cluster	Purple	HMFAs	Pentadecylic (15:0)	Asthma PRS	0.00606767	-0.00715593	-0.011647	-0.00266482
1 Year	Microbial Network Cluster	Red	HMFAs	Eicosadienoic (20:2n6)	Asthma PRS	0.0102986	-0.00622617	-0.010353	-0.00209938
1 Year	Microbial Network Cluster	Yellow	HMFAs	Lauric (12:0)	Asthma PRS	0.0136803	-0.00589453	-0.00992706	-0.001862
1 Year	Microbial Network Cluster	Magenta	HMFAs	Total SFA	Asthma PRS	0.0205129	0.00535754	0.0015105	0.00920459
1 Year	Microbial Network Cluster	Magenta	HMFAs	Myristic (14:0)	Asthma PRS	0.0252487	0.00490676	0.00128865	0.00852488
1 Year	Microbial Network Cluster	Purple	HMFAs	Physeteric (14:1n9)	Asthma PRS	0.029628	-0.00611937	-0.0107288	-0.00150989
1 Year	Microbial Network Cluster	Magenta	HMFAs	Oleic (18:1n9)	Asthma PRS	0.0427954	-0.00526906	-0.00945099	-0.00108714
1 Year	Microbial Network Cluster	Green	HMM ASVs	Bacillus niabensis	Asthma PRS	0.00093142	0.00822436	0.00463945	0.0118093
1 Year	Microbial Network Cluster	Magenta	HMM ASVs	Thermus sp.	Asthma PRS	0.00390174	0.0063585	0.00335906	0.00935794
1 Year	Microbial Network Cluster	Purple	HMM ASVs	Thermomonas sp. 2	Asthma PRS	0.0268291	-0.00539293	-0.0082828	-0.00250306
1 Year	Microbial Network Cluster	Green	HMM ASVs	Paracoccus sp. 16	Asthma PRS	0.0486757	-0.00677934	-0.0105833	-0.00297539
