## Supplementary material for "Human milk components interact with infant genomics to modulate gut microbiota, childhood asthma and atopy": TableS9

### Sheet: TableS9
GutTimepoint	MicrobialFeatureType	MicrobialFeature	HumanMilkComponentType	HumanMilkComponent	PolygenicRiskScore	P	Beta	CI 2.5%	CI 97.5%
1 Year	ASV Abundance	Agathobacter sp. 6	HMM ASVs	Porphyromonas sp. 10	Atopy PRS	0.0283601	-0.487426	-0.730507	-0.244344
3 Months	Microbial Network Cluster	Turquoise	HMOs	3'SL	Atopy PRS	0.0347011	-0.00604842	-0.0103028	-0.00179404
3 Months	Microbial Network Cluster	Brown	HMFAs	Lauric (12:0)	Atopy PRS	0.0136874	-0.00615821	-0.01037	-0.00194638
3 Months	Microbial Network Cluster	Black	HMM ASVs	Pseudomonas oryzihabitans	Atopy PRS	0.00776939	0.00694865	0.00353053	0.0103668
3 Months	Microbial Network Cluster	Black	HMM ASVs	Stenotrophomonas maltophilia	Atopy PRS	0.024453	0.00399662	0.00187032	0.00612293
1 Year	Microbial Network Cluster	Magenta	HMFAs	Vacennic (18:1c11)	Atopy PRS	0.0103547	0.00715274	0.00240901	0.0118965
1 Year	Microbial Network Cluster	Magenta	HMFAs	Total SFA	Atopy PRS	0.0164706	0.00580918	0.00174795	0.00987042
1 Year	Microbial Network Cluster	Magenta	HMFAs	Myristic (14:0)	Atopy PRS	0.0171992	0.00538821	0.00160173	0.00917469
1 Year	Microbial Network Cluster	Purple	HMFAs	Nervonic (24:1n9)	Atopy PRS	0.0368208	0.00565181	0.00126352	0.0100401
1 Year	Microbial Network Cluster	Purple	HMFAs	n6 PUFA : n3 PUFA Ratio	Atopy PRS	0.0409352	-0.00538755	-0.00963549	-0.00113961
1 Year	Microbial Network Cluster	Magenta	HMFAs	Arachidic (20:0)	Atopy PRS	0.0489234	-0.00604586	-0.0109426	-0.00114912
1 Year	Microbial Network Cluster	Purple	HMM ASVs	Corynebacterium sp. 26	Atopy PRS	0.0126718	0.00826811	0.00406658	0.0124696
1 Year	Microbial Network Cluster	Yellow	HMM ASVs	endophytic bacterium	Atopy PRS	0.049866	0.0068018	0.0029778	0.0106258
